# A reproducible approach for the use of aptamer libraries for the identification of Aptamarkers for brain amyloid deposition based on plasma analysis

**DOI:** 10.1101/2023.09.11.557220

**Authors:** Cathal Meehan, Soizic Lecocq, Gregory Penner

**Affiliations:** NeoNeuro SAS, Villejuif Bio Park, 1 Mail du Professeur Georges Mathé, 94800, Villejuif, France

## Abstract

An approach for the agnostic identification and validation of aptamers for the prediction of a medical state from plasma analysis is presented in application to a key risk factor for Alzheimer’s disease. brain amyloid deposition. This method involved the use of a newly designed aptamer library with sixteen random nucleotides interspersed with fixed sequences called a Neomer library. The Neomer library approach enables the direct application of the same starting library on multiple plasma samples. without the requirement for pre-enrichment associated with the traditional approach. Eight aptamers were identified as a result of the selection process and screened across 390 plasma samples by qPCR assay. Results from both processes were analysed using multiple machine learning algorithms from the Scikit-learn package along with clinical variables including cognitive status. age and sex to create predictive models. An Extra Trees Classifier model provided the highest predictive power. The Neomer approach resulted in a sensitivity of 0.88. specificity of 0.76. and AUC of 0.79. The only clinical variables that were included in the model were age and sex. We conclude that the Neomer approach represents a clear improvement for the agnostic identification of aptamers (Aptamarkers) that bind to unknown biomarkers of a medical state.
