## Supplementary material for "A reproducible approach for the use of aptamer libraries for the identification of Aptamarkers for brain amyloid deposition based on plasma analysis": ML classification model results without ApoE

Model	Excluded Variables	Excluded Features	Train_accuracy	Train_sensitivity	Train_specificity	Train_roc_auc	Test_accuracy	Test_sensitivity	Test_specificity	Test_roc_auc	Best Params
LogisticRegression	0		0.6735395189003437	0.6413793103448275	0.7054794520547946	0.7406707605101559	0.7070707070707071	0.673469387755102	0.74	0.7669387755102041	{'C': 0.01}
DecisionTreeClassifier	0		0.9415807560137457	0.903448275862069	0.9794520547945206	0.9920170051960321	0.5858585858585859	0.5918367346938775	0.58	0.553469387755102	{'max_depth': 10}
RandomForestClassifier	0		1.0	1.0	1.0	1.0	0.7373737373737373	0.7142857142857143	0.76	0.7336734693877551	{'max_depth': 20, 'n_estimators': 150}
GradientBoostingClassifier	0		0.8694158075601375	0.8620689655172413	0.8767123287671232	0.944615021256495	0.6868686868686869	0.6326530612244898	0.74	0.7044897959183674	{'learning_rate': 0.05, 'n_estimators': 50}
KNeighborsClassifier	0		0.711340206185567	0.6551724137931034	0.7671232876712328	0.7783183750590459	0.6666666666666666	0.7346938775510204	0.6	0.6838775510204081	{'n_neighbors': 9}
SVC	0		0.7835051546391752	0.7448275862068966	0.821917808219178		0.7777777777777778	0.7959183673469388	0.76		{'C': 1.0}
GaussianNB	0		0.6838487972508591	0.6206896551724138	0.7465753424657534	0.7267359470949457	0.6565656565656566	0.6326530612244898	0.68	0.7216326530612245	{}
MLPClassifier	0		0.6838487972508591	0.6758620689655173	0.6917808219178082	0.7424185167690127	0.7171717171717171	0.673469387755102	0.76	0.7795918367346939	{'activation': 'logistic', 'alpha': 0.01, 'hidden_layer_sizes': (50, 100)}
XGBClassifier	0		1.0	1.0	1.0	1.0	0.6464646464646465	0.6122448979591837	0.68	0.7081632653061225	{'learning_rate': 0.1, 'max_depth': 15, 'n_estimators': 100}
RidgeClassifier	0		0.6769759450171822	0.6413793103448275	0.7123287671232876		0.7272727272727273	0.6938775510204082	0.76		{'alpha': 0.1}
ExtraTreesClassifier	0		0.9965635738831615	0.993103448275862	1.0	0.9999055266887104	0.7272727272727273	0.7551020408163265	0.7	0.7677551020408163	{'max_depth': 10, 'n_estimators': 100}
LogisticRegression	1	Rvs c-LAM168	0.6804123711340206	0.6068965517241379	0.7534246575342466	0.736986301369863	0.696969696969697	0.6530612244897959	0.74	0.7563265306122449	{'C': 0.001}
DecisionTreeClassifier	1	Sex	0.9415807560137457	0.903448275862069	0.9794520547945206	0.9920170051960321	0.5959595959595959	0.6326530612244898	0.56	0.5657142857142856	{'max_depth': 10}
RandomForestClassifier	1	Sex	1.0	1.0	1.0	1.0	0.7373737373737373	0.7142857142857143	0.76	0.7487755102040816	{'max_depth': 20, 'n_estimators': 150}
GradientBoostingClassifier	1	Sex	0.8694158075601375	0.8620689655172413	0.8767123287671232	0.944615021256495	0.6868686868686869	0.6326530612244898	0.74	0.7048979591836735	{'learning_rate': 0.05, 'n_estimators': 50}
KNeighborsClassifier	1		0.711340206185567	0.6551724137931034	0.7671232876712328	0.7783183750590459	0.6666666666666666	0.7346938775510204	0.6	0.6838775510204081	{'n_neighbors': 9}
SVC	1		0.7835051546391752	0.7448275862068966	0.821917808219178		0.7777777777777778	0.7959183673469388	0.76		{'C': 1.0}
GaussianNB	1		0.6838487972508591	0.6206896551724138	0.7465753424657534	0.7267359470949457	0.6565656565656566	0.6326530612244898	0.68	0.7216326530612245	{}
MLPClassifier	1		0.6838487972508591	0.6758620689655173	0.6917808219178082	0.7424185167690127	0.7171717171717171	0.673469387755102	0.76	0.7795918367346939	{'activation': 'logistic', 'alpha': 0.01, 'hidden_layer_sizes': (50, 100)}
XGBClassifier	1	Sex	1.0	1.0	1.0	1.0	0.6363636363636364	0.5918367346938775	0.68	0.7024489795918367	{'learning_rate': 0.1, 'max_depth': 6, 'n_estimators': 100}
RidgeClassifier	1	Rvs c-LAM168	0.6769759450171822	0.6413793103448275	0.7123287671232876		0.7272727272727273	0.6938775510204082	0.76		{'alpha': 0.1}
ExtraTreesClassifier	1	Clinical Classification	1.0	1.0	1.0	1.0	0.8181818181818182	0.8775510204081632	0.76	0.7881632653061224	{'max_depth': 10, 'n_estimators': 150}
LogisticRegression	2	Rvs c-LAM168, Rvs HAM6968	0.6735395189003437	0.6	0.7465753424657534	0.7365139348134153	0.696969696969697	0.6530612244897959	0.74	0.7612244897959183	{'C': 0.001}
DecisionTreeClassifier	2	Clinical Classification, Sex	0.9518900343642611	0.993103448275862	0.910958904109589	0.9938828530940009	0.5555555555555556	0.6326530612244898	0.48	0.5514285714285714	{'max_depth': 10}
RandomForestClassifier	2	Clinical Classification, Sex	1.0	1.0	1.0	1.0	0.6565656565656566	0.6326530612244898	0.68	0.7189795918367348	{'max_depth': 20, 'n_estimators': 100}
GradientBoostingClassifier	2	Clinical Classification, Sex	0.7731958762886598	0.7793103448275862	0.7671232876712328	0.8515351913084555	0.7171717171717171	0.7551020408163265	0.68	0.6938775510204082	{'learning_rate': 0.01, 'n_estimators': 50}
KNeighborsClassifier	2		0.711340206185567	0.6551724137931034	0.7671232876712328	0.7783183750590459	0.6666666666666666	0.7346938775510204	0.6	0.6838775510204081	{'n_neighbors': 9}
SVC	2		0.7835051546391752	0.7448275862068966	0.821917808219178		0.7777777777777778	0.7959183673469388	0.76		{'C': 1.0}
GaussianNB	2		0.6838487972508591	0.6206896551724138	0.7465753424657534	0.7267359470949457	0.6565656565656566	0.6326530612244898	0.68	0.7216326530612245	{}
MLPClassifier	2		0.6838487972508591	0.6758620689655173	0.6917808219178082	0.7424185167690127	0.7171717171717171	0.673469387755102	0.76	0.7795918367346939	{'activation': 'logistic', 'alpha': 0.01, 'hidden_layer_sizes': (50, 100)}
XGBClassifier	2	Rvs HAM6700, Sex	1.0	1.0	1.0	1.0	0.6161616161616161	0.6122448979591837	0.62	0.6857142857142857	{'learning_rate': 0.1, 'max_depth': 15, 'n_estimators': 100}
RidgeClassifier	2	Rvs c-LAM168, Rvs HAM6968	0.6872852233676976	0.6482758620689655	0.726027397260274		0.7272727272727273	0.7142857142857143	0.74		{'alpha': 0.1}
ExtraTreesClassifier	2	Clinical Classification, Sex	1.0	1.0	1.0	1.0	0.6767676767676768	0.6938775510204082	0.66	0.7418367346938776	{'max_depth': 20, 'n_estimators': 50}
LogisticRegression	3	Rvs c-LAM168, Rvs HAM6700, Rvs HAM6968	0.6735395189003437	0.6137931034482759	0.7328767123287672	0.7369390647142182	0.7070707070707071	0.6122448979591837	0.8	0.7559183673469387	{'C': 0.001}
DecisionTreeClassifier	3	Rvs HAM6700, Clinical Classification, Sex	0.9484536082474226	0.9586206896551724	0.9383561643835616	0.9922768068020784	0.5656565656565656	0.6326530612244898	0.5	0.5648979591836736	{'max_depth': 10}
RandomForestClassifier	3	Rvs HAM6700, Clinical Classification, Sex	1.0	1.0	1.0	1.0	0.6868686868686869	0.6938775510204082	0.68	0.7232653061224491	{'max_depth': 10, 'n_estimators': 200}
GradientBoostingClassifier	3	Rvs c-LAM2709, Clinical Classification, Sex	0.8762886597938144	0.8620689655172413	0.8904109589041096	0.9308927727916864	0.7171717171717171	0.6938775510204082	0.74	0.7069387755102041	{'learning_rate': 0.05, 'n_estimators': 50}
KNeighborsClassifier	3		0.711340206185567	0.6551724137931034	0.7671232876712328	0.7783183750590459	0.6666666666666666	0.7346938775510204	0.6	0.6838775510204081	{'n_neighbors': 9}
SVC	3		0.7835051546391752	0.7448275862068966	0.821917808219178		0.7777777777777778	0.7959183673469388	0.76		{'C': 1.0}
GaussianNB	3		0.6838487972508591	0.6206896551724138	0.7465753424657534	0.7267359470949457	0.6565656565656566	0.6326530612244898	0.68	0.7216326530612245	{}
MLPClassifier	3		0.6838487972508591	0.6758620689655173	0.6917808219178082	0.7424185167690127	0.7171717171717171	0.673469387755102	0.76	0.7795918367346939	{'activation': 'logistic', 'alpha': 0.01, 'hidden_layer_sizes': (50, 100)}
XGBClassifier	3	Rvs c-LAM262, Rvs HAM6700, Sex	1.0	1.0	1.0	1.0	0.6565656565656566	0.6326530612244898	0.68	0.7163265306122449	{'learning_rate': 0.3, 'max_depth': 15, 'n_estimators': 100}
RidgeClassifier	3	Rvs c-LAM168, Rvs HAM6700, Rvs HAM6968	0.6804123711340206	0.6620689655172414	0.6986301369863014		0.7171717171717171	0.673469387755102	0.76		{'alpha': 0.1}
ExtraTreesClassifier	3	Rvs c-LAM262, Clinical Classification, Sex	0.9965635738831615	0.993103448275862	1.0	0.9998110533774209	0.7575757575757576	0.7551020408163265	0.76	0.7828571428571429	{'max_depth': 10, 'n_estimators': 150}
LogisticRegression	4	Rvs c-LAM168, Rvs HAM6700, Rvs HAM6968, Sex	0.6735395189003437	0.6413793103448275	0.7054794520547946	0.7392064241851676	0.7070707070707071	0.6530612244897959	0.76	0.7628571428571428	{'C': 0.01}
DecisionTreeClassifier	4	Rvs c-LAM2709, Rvs HAM6700, Clinical Classification, Sex	0.9312714776632303	0.903448275862069	0.958904109589041	0.9872933396315541	0.5353535353535354	0.5102040816326531	0.56	0.5595918367346939	{'max_depth': 10}
RandomForestClassifier	4	Rvs c-LAM262, Rvs HAM6700, Clinical Classification, Sex	1.0	1.0	1.0	1.0	0.6767676767676768	0.6530612244897959	0.7	0.7075510204081632	{'max_depth': 20, 'n_estimators': 150}
GradientBoostingClassifier	4	Rvs c-LAM262, Rvs c-LAM2709, Clinical Classification, Sex	0.8041237113402062	0.8	0.8082191780821918	0.8908124704770902	0.7272727272727273	0.7346938775510204	0.72	0.7220408163265306	{'learning_rate': 0.01, 'n_estimators': 150}
KNeighborsClassifier	4		0.711340206185567	0.6551724137931034	0.7671232876712328	0.7783183750590459	0.6666666666666666	0.7346938775510204	0.6	0.6838775510204081	{'n_neighbors': 9}
SVC	4		0.7835051546391752	0.7448275862068966	0.821917808219178		0.7777777777777778	0.7959183673469388	0.76		{'C': 1.0}
GaussianNB	4		0.6838487972508591	0.6206896551724138	0.7465753424657534	0.7267359470949457	0.6565656565656566	0.6326530612244898	0.68	0.7216326530612245	{}
MLPClassifier	4		0.6838487972508591	0.6758620689655173	0.6917808219178082	0.7424185167690127	0.7171717171717171	0.673469387755102	0.76	0.7795918367346939	{'activation': 'logistic', 'alpha': 0.01, 'hidden_layer_sizes': (50, 100)}
XGBClassifier	4	Rvs c-LAM168, Rvs c-LAM262, Rvs HAM6700, Sex	1.0	1.0	1.0	1.0	0.6060606060606061	0.6530612244897959	0.56	0.6526530612244897	{'learning_rate': 0.3, 'max_depth': 15, 'n_estimators': 200}
RidgeClassifier	4	Rvs c-LAM168, Rvs HAM6700, Rvs HAM6968, Sex	0.6666666666666666	0.6275862068965518	0.7054794520547946		0.7373737373737373	0.7142857142857143	0.76		{'alpha': 0.1}
ExtraTreesClassifier	4	Rvs c-LAM262, Rvs HAM6700, Clinical Classification, Sex	0.9862542955326461	0.993103448275862	0.9794520547945206	0.9985356636750118	0.7676767676767676	0.7755102040816326	0.76	0.7657142857142857	{'max_depth': 10, 'n_estimators': 100}
LogisticRegression	5	Rvs c-LAM1, Rvs c-LAM168, Rvs HAM6700, Rvs HAM6968, Sex	0.6769759450171822	0.6551724137931034	0.6986301369863014	0.7378365611714689	0.7171717171717171	0.6530612244897959	0.78	0.770204081632653	{'C': 0.1}
DecisionTreeClassifier	5	Rvs c-LAM262, Rvs c-LAM2709, Rvs HAM6700, Clinical Classification, Sex	0.9725085910652921	0.9724137931034482	0.9726027397260274	0.9971658006613131	0.5656565656565656	0.5918367346938775	0.54	0.5514285714285714	{'max_depth': 10}
RandomForestClassifier	5	Rvs c-LAM1, Rvs c-LAM262, Rvs HAM6700, Clinical Classification, Sex	1.0	1.0	1.0	1.0	0.7474747474747475	0.7551020408163265	0.74	0.7289795918367346	{'max_depth': 20, 'n_estimators': 100}
GradientBoostingClassifier	5	Rvs c-LAM262, Rvs c-LAM2709, Rvs HAM6700, Clinical Classification, Sex	0.8384879725085911	0.8275862068965517	0.8493150684931506	0.9195087387812944	0.6363636363636364	0.6122448979591837	0.66	0.6853061224489796	{'learning_rate': 0.05, 'n_estimators': 50}
KNeighborsClassifier	5		0.711340206185567	0.6551724137931034	0.7671232876712328	0.7783183750590459	0.6666666666666666	0.7346938775510204	0.6	0.6838775510204081	{'n_neighbors': 9}
SVC	5		0.7835051546391752	0.7448275862068966	0.821917808219178		0.7777777777777778	0.7959183673469388	0.76		{'C': 1.0}
GaussianNB	5		0.6838487972508591	0.6206896551724138	0.7465753424657534	0.7267359470949457	0.6565656565656566	0.6326530612244898	0.68	0.7216326530612245	{}
MLPClassifier	5		0.6838487972508591	0.6758620689655173	0.6917808219178082	0.7424185167690127	0.7171717171717171	0.673469387755102	0.76	0.7795918367346939	{'activation': 'logistic', 'alpha': 0.01, 'hidden_layer_sizes': (50, 100)}
XGBClassifier	5	Rvs c-LAM1, Rvs c-LAM168, Rvs c-LAM262, Rvs HAM6700, Sex	1.0	1.0	1.0	1.0	0.6565656565656566	0.673469387755102	0.64	0.6995918367346938	{'learning_rate': 0.1, 'max_depth': 15, 'n_estimators': 100}
RidgeClassifier	5	Rvs c-LAM1, Rvs c-LAM168, Rvs HAM6700, Rvs HAM6968, Sex	0.6804123711340206	0.6551724137931034	0.7054794520547946		0.7171717171717171	0.6530612244897959	0.78		{'alpha': 0.1}
ExtraTreesClassifier	5	Rvs c-LAM262, Rvs c-LAM2709, Rvs HAM6700, Clinical Classification, Sex	1.0	1.0	1.0	1.0	0.7171717171717171	0.673469387755102	0.76	0.7612244897959183	{'max_depth': 20, 'n_estimators': 150}
