## Supplementary material for "A reproducible approach for the use of aptamer libraries for the identification of Aptamarkers for brain amyloid deposition based on plasma analysis": ML classification model results with ApoE

Model;Excluded Variables;Excluded Features;Train_accuracy;Train_sensitivity;Train_specificity;Train_roc_auc;Test_accuracy;Test_sensitivity;Test_specificity;Test_roc_auc;Best Params
DecisionTreeClassifier;4;Rvs c-LAM2709	Rvs HAM6700	Clinical Classification	Sex;0.9759450171821306;0.9655172413793104;0.9863013698630136;0.9987482286254133;0.47474747474747475;0.5510204081632653;0.4;0.5083673469387755;{'max_depth': 10}
DecisionTreeClassifier;2;Clinical Classification	Sex;0.9828178694158075;1.0;0.9657534246575342;0.9987482286254132;0.5151515151515151;0.5918367346938775;0.44;0.513265306122449;{'max_depth': 10}
DecisionTreeClassifier;0;;0.9828178694158075;1.0;0.9657534246575342;0.9987482286254132;0.5555555555555556;0.6326530612244898;0.48;0.556530612244898;{'max_depth': 10}
DecisionTreeClassifier;1;Clinical Classification;0.9828178694158075;1.0;0.9657534246575342;0.9987482286254132;0.5555555555555556;0.6326530612244898;0.48;0.556530612244898;{'max_depth': 10}
DecisionTreeClassifier;5;Rvs c-LAM2709	Rvs HAM6700	Clinical Classification	Sex	ApoE;0.9312714776632303;0.903448275862069;0.958904109589041;0.9872933396315541;0.5353535353535354;0.5102040816326531;0.56;0.5595918367346939;{'max_depth': 10}
DecisionTreeClassifier;3;Rvs HAM6700	Clinical Classification	Sex;0.9828178694158075;1.0;0.9657534246575342;0.9987482286254132;0.6060606060606061;0.6938775510204082;0.52;0.6106122448979592;{'max_depth': 10}
XGBClassifier;4;Rvs c-LAM2709	Rvs HAM6700	Clinical Classification	Sex;1.0;1.0;1.0;1.0;0.6363636363636364;0.6938775510204082;0.58;0.6930612244897958;{'learning_rate': 0.2	'max_depth': 10	'n_estimators': 100}
RandomForestClassifier;5;Rvs c-LAM262	Rvs HAM6700	Clinical Classification	Sex	ApoE;1.0;1.0;1.0;1.0;0.6868686868686869;0.7142857142857143;0.66;0.6959183673469388;{'max_depth': 20	'n_estimators': 50}
XGBClassifier;3;Rvs HAM6700	Clinical Classification	Sex;1.0;1.0;1.0;1.0;0.6666666666666666;0.7346938775510204;0.6;0.7163265306122449;{'learning_rate': 0.1	'max_depth': 10	'n_estimators': 200}
XGBClassifier;0;;1.0;1.0;1.0;1.0;0.6767676767676768;0.6938775510204082;0.66;0.7187755102040816;{'learning_rate': 0.1	'max_depth': 6	'n_estimators': 150}
XGBClassifier;1;Clinical Classification;1.0;1.0;1.0;1.0;0.6767676767676768;0.6530612244897959;0.7;0.7195918367346938;{'learning_rate': 0.2	'max_depth': 6	'n_estimators': 100}
GradientBoostingClassifier;5;Rvs c-LAM262	Rvs c-LAM2709	Rvs HAM6700	Clinical Classification	Sex;0.7525773195876289;0.7448275862068966;0.7602739726027398;0.8407179971658008;0.7272727272727273;0.7551020408163265;0.7;0.7214285714285713;{'learning_rate': 0.01	'n_estimators': 50}
GradientBoostingClassifier;4;Rvs c-LAM2709	Rvs HAM6700	Clinical Classification	Sex;0.7525773195876289;0.7448275862068966;0.7602739726027398;0.8407179971658008;0.7272727272727273;0.7551020408163265;0.7;0.7222448979591837;{'learning_rate': 0.01	'n_estimators': 50}
RandomForestClassifier;4;Rvs HAM6700	Clinical Classification	Sex	ApoE;1.0;1.0;1.0;1.0;0.696969696969697;0.6530612244897959;0.74;0.7293877551020408;{'max_depth': 10	'n_estimators': 100}
GradientBoostingClassifier;3;Rvs c-LAM2709	Clinical Classification	Sex;0.7422680412371134;0.7034482758620689;0.7808219178082192;0.8411903637222485;0.7373737373737373;0.7755102040816326;0.7;0.736530612244898;{'learning_rate': 0.01	'n_estimators': 50}
GradientBoostingClassifier;0;;0.7663230240549829;0.7448275862068966;0.7876712328767124;0.845040151157298;0.7373737373737373;0.7551020408163265;0.72;0.7371428571428571;{'learning_rate': 0.01	'n_estimators': 50}
GradientBoostingClassifier;1;Clinical Classification;0.7663230240549829;0.7448275862068966;0.7876712328767124;0.845040151157298;0.7373737373737373;0.7551020408163265;0.72;0.7371428571428571;{'learning_rate': 0.01	'n_estimators': 50}
GradientBoostingClassifier;2;Clinical Classification	Sex;0.7663230240549829;0.7448275862068966;0.7876712328767124;0.845040151157298;0.7373737373737373;0.7551020408163265;0.72;0.7371428571428571;{'learning_rate': 0.01	'n_estimators': 50}
XGBClassifier;2;Clinical Classification	Sex;1.0;1.0;1.0;1.0;0.6666666666666666;0.7142857142857143;0.62;0.7375510204081632;{'learning_rate': 0.3	'max_depth': 6	'n_estimators': 150}
XGBClassifier;5;Rvs c-LAM2709	Rvs HAM6700	Rvs HAM6968	Clinical Classification	Sex;1.0;1.0;1.0;1.0;0.7171717171717171;0.6938775510204082;0.74;0.7379591836734695;{'learning_rate': 0.1	'max_depth': 6	'n_estimators': 200}
RandomForestClassifier;3;Clinical Classification	Sex	ApoE;1.0;1.0;1.0;1.0;0.6868686868686869;0.6530612244897959;0.72;0.7387755102040816;{'max_depth': 10	'n_estimators': 100}
ExtraTreesClassifier;3;Clinical Classification	Sex	ApoE;1.0;1.0;1.0;1.0;0.6868686868686869;0.6938775510204082;0.68;0.7393877551020408;{'max_depth': 20	'n_estimators': 150}
ExtraTreesClassifier;4;Rvs HAM6700	Clinical Classification	Sex	ApoE;1.0;1.0;1.0;1.0;0.7474747474747475;0.7142857142857143;0.78;0.7481632653061224;{'max_depth': 20	'n_estimators': 150}
ExtraTreesClassifier;5;Rvs c-LAM2709	Rvs HAM6700	Clinical Classification	Sex	ApoE;0.993127147766323;0.9862068965517241;1.0;0.9991025035427491;0.7575757575757576;0.7755102040816326;0.74;0.7506122448979592;{'max_depth': 10	'n_estimators': 100}
KNeighborsClassifier;0;;0.6735395189003437;0.6206896551724138;0.726027397260274;0.7448039678790742;0.7272727272727273;0.6938775510204082;0.76;0.7632653061224489;{'n_neighbors': 15}
KNeighborsClassifier;1;;0.6735395189003437;0.6206896551724138;0.726027397260274;0.7448039678790742;0.7272727272727273;0.6938775510204082;0.76;0.7632653061224489;{'n_neighbors': 15}
KNeighborsClassifier;2;;0.6735395189003437;0.6206896551724138;0.726027397260274;0.7448039678790742;0.7272727272727273;0.6938775510204082;0.76;0.7632653061224489;{'n_neighbors': 15}
KNeighborsClassifier;3;;0.6735395189003437;0.6206896551724138;0.726027397260274;0.7448039678790742;0.7272727272727273;0.6938775510204082;0.76;0.7632653061224489;{'n_neighbors': 15}
KNeighborsClassifier;4;;0.6735395189003437;0.6206896551724138;0.726027397260274;0.7448039678790742;0.7272727272727273;0.6938775510204082;0.76;0.7632653061224489;{'n_neighbors': 15}
KNeighborsClassifier;5;;0.6735395189003437;0.6206896551724138;0.726027397260274;0.7448039678790742;0.7272727272727273;0.6938775510204082;0.76;0.7632653061224489;{'n_neighbors': 15}
ExtraTreesClassifier;2;Clinical Classification	Sex;1.0;1.0;1.0;1.0;0.7272727272727273;0.7551020408163265;0.7;0.7724489795918367;{'max_depth': None	'n_estimators': 50}
GaussianNB;0;;0.711340206185567;0.6482758620689655;0.773972602739726;0.7470477090222012;0.6565656565656566;0.6326530612244898;0.68;0.7746938775510205;{}
RandomForestClassifier;1;Sex;1.0;1.0;1.0;1.0;0.7474747474747475;0.7551020408163265;0.74;0.7863265306122449;{'max_depth': 20	'n_estimators': 200}
LogisticRegression;5;Rvs c-LAM1	Rvs c-LAM168	Rvs HAM6700	Rvs HAM6968	Sex;0.7010309278350515;0.6896551724137931;0.7123287671232876;0.758290033065659;0.7373737373737373;0.7346938775510204;0.74;0.793061224489796;{'C': 0.1}
LogisticRegression;4;Rvs c-LAM1	Rvs c-LAM168	Rvs HAM6700	Rvs HAM6968;0.7044673539518901;0.6827586206896552;0.726027397260274;0.760226735947095;0.7373737373737373;0.7346938775510204;0.74;0.8028571428571428;{'C': 0.1}
ExtraTreesClassifier;1;Clinical Classification;0.993127147766323;0.9862068965517241;1.0;1.0;0.7474747474747475;0.7551020408163265;0.74;0.8048979591836735;{'max_depth': 10	'n_estimators': 150}
LogisticRegression;3;Rvs c-LAM1	Rvs c-LAM168	Rvs HAM6968;0.7010309278350515;0.6827586206896552;0.7191780821917808;0.7599905526688711;0.7272727272727273;0.7346938775510204;0.72;0.8053061224489796;{'C': 0.1}
LogisticRegression;2;Rvs c-LAM168	Rvs HAM6968;0.7044673539518901;0.6758620689655173;0.7328767123287672;0.7612187057156353;0.7272727272727273;0.7346938775510204;0.72;0.8061224489795918;{'C': 0.1}
LogisticRegression;1;Rvs c-LAM168;0.711340206185567;0.6827586206896552;0.7397260273972602;0.7609352857817666;0.7373737373737373;0.7346938775510204;0.74;0.8077551020408164;{'C': 0.1}
LogisticRegression;0;;0.711340206185567;0.6827586206896552;0.7397260273972602;0.760840812470477;0.7373737373737373;0.7346938775510204;0.74;0.8085714285714286;{'C': 0.1}
ExtraTreesClassifier;0;;0.9828178694158075;0.9655172413793104;1.0;1.0;0.7373737373737373;0.7346938775510204;0.74;0.8085714285714286;{'max_depth': 10	'n_estimators': 50}
MLPClassifier;0;;0.8591065292096219;0.8482758620689655;0.8698630136986302;0.9351913084553615;0.7272727272727273;0.7755102040816326;0.68;0.8110204081632653;{'activation': 'relu'	'alpha': 0.001	'hidden_layer_sizes': (100	)}
MLPClassifier;1;;0.8591065292096219;0.8482758620689655;0.8698630136986302;0.9351913084553615;0.7272727272727273;0.7755102040816326;0.68;0.8110204081632653;{'activation': 'relu'	'alpha': 0.001	'hidden_layer_sizes': (100	)}
MLPClassifier;2;;0.8591065292096219;0.8482758620689655;0.8698630136986302;0.9351913084553615;0.7272727272727273;0.7755102040816326;0.68;0.8110204081632653;{'activation': 'relu'	'alpha': 0.001	'hidden_layer_sizes': (100	)}
MLPClassifier;3;;0.8591065292096219;0.8482758620689655;0.8698630136986302;0.9351913084553615;0.7272727272727273;0.7755102040816326;0.68;0.8110204081632653;{'activation': 'relu'	'alpha': 0.001	'hidden_layer_sizes': (100	)}
MLPClassifier;4;;0.8591065292096219;0.8482758620689655;0.8698630136986302;0.9351913084553615;0.7272727272727273;0.7755102040816326;0.68;0.8110204081632653;{'activation': 'relu'	'alpha': 0.001	'hidden_layer_sizes': (100	)}
MLPClassifier;5;;0.8591065292096219;0.8482758620689655;0.8698630136986302;0.9351913084553615;0.7272727272727273;0.7755102040816326;0.68;0.8110204081632653;{'activation': 'relu'	'alpha': 0.001	'hidden_layer_sizes': (100	)}
RandomForestClassifier;2;Clinical Classification	Sex;1.0;1.0;1.0;1.0;0.7676767676767676;0.7551020408163265;0.78;0.8112244897959183;{'max_depth': 20	'n_estimators': 50}
RandomForestClassifier;0;;1.0;1.0;1.0;1.0;0.8080808080808081;0.7959183673469388;0.82;0.8122448979591838;{'max_depth': 10	'n_estimators': 200}
SVC;0;;0.8213058419243986;0.7931034482758621;0.8493150684931506;;0.797979797979798;0.8367346938775511;0.76;;{'C': 1.0}
RidgeClassifier;0;;0.7079037800687286;0.6827586206896552;0.7328767123287672;;0.7373737373737373;0.7346938775510204;0.74;;{'alpha': 0.1}
